# Transcriptome-wide characterization of piRNAs during the developmental process of European honey bee larval guts

**DOI:** 10.1101/2022.09.08.507214

**Authors:** Ya-Jing Xu, Qi Long, Xiao-Xue Fan, Ya-Ping Ye, Kai-Yao Zhang, Jia-Xin Zhang, Hao-Dong Zhao, Yu-Tong Yao, Ting Ji, Zhe-Guang Lin, Zhong-Min Fu, Da-Fu Chen, Rui Guo

## Abstract

piRNAs play pivotal roles in suppressing transposons, maintaining genome stability, regulating gene expression, and modulating development and immunity. However, there are few piRNA-associated studies on honey bee, and the regulatory role of piRNAs in the development of bee guts is largely unknown. In this current work, the differential expression pattern of piRNAs during the developmental process of the European honey bee (*Apis mellifera*) was analyzed, and target prediction of differentially expressed piRNAs (DEpiRNAs) was then conducted, followed by investigation of regulatory networks and the potential function of DEpiRNAs in regulating larval gut development. Here, a total of 843 piRNAs were identified in the larval guts of *A. mellifera*; among these, 764 piRNAs were shared by 4- (Am4 group), 5- (Am5 group), and 6-day-old (Am6 group) larval guts, while 11, 67, and 1, respectively, were unique. The first base of piRNAs in each group had a cytosine (C) bias. Additionally, 61 up-regulated and 17 down-regulated piRNAs were identified in the Am4 vs. Am5 comparison group, further targeting 9, 983 genes, which were involved in 50 GO terms and 142 pathways, while two up-regulated and five down-regulated piRNAs were detected in the Am5 vs. Am6 comparison group, further targeting 1, 936 genes, which were engaged in 41 functional terms and 101 pathways. piR-ame-742536 and piR-ame-856650 in the Am4 vs. Am5 comparison group as well as piR-ame-592661 and piR-ame-31653 in the Am5 vs. Am6 comparison group were found to link to the highest number of targets. Further analysis indicated that targets of DEpiRNAs in these two comparison groups were seven development-associated signaling pathways such as Hippo and Notch signaling pathways, seven immune-associated pathways including endocytosis and the Jak/STAT signaling pathway, and three energy metabolism pathways, namely sulfur metabolism, nitrogen metabolism, and oxidative phosphorylation. Moreover, the expression trends of five randomly selected DEpiRNAs were verified based on stem-loop RT-PCR and RT-qPCR. These results were suggestive of the overall alteration of piRNAs during the larval developmental process and demonstrated that DEpiRNAs potentially modulate development-, immune-, and energy metabolism-associated pathways by regulating expression of corresponding genes via target binding, further affecting the development of *A. mellifera* larval guts. Our data offer novel insights into the development of bee guts and lay a basis for clarifying the developmental mechanism underlying the larval guts of European honey bee.
