## Supplementary material for "Transcriptome-wide characterization of piRNAs during the developmental process of European honey bee larval guts": Table S1: Primers used in this study

### Sheet: Table S1
Table S1. Primers used in this study
Primer name	Primer sequence (5'-3')
piR-ame-1146560-F	GCGCGCGCTGGATCCGTAAC
piR-ame-1146560-Loop	CTCAACTGGTGTCGTGGAGTCGGCAATTCAGTTGAGCCTTATTCCGAA
piR-ame-1183555-F	GCGCGCTATGAGCATAGCTGT
piR-ame-1183555-Loop	CTCAACTGGTGTCGTGGAGTCGGCAATTCAGTTGAGTTTCGGGTCCCA
piR-ame-387266-F	GCGCGCGTGGATCCGTAACT
piR-ame-387266-Loop	CTCAACTGGTGTCGTGGAGTCGGCAATTCAGTTGAGTCCTTATTCCGA
piR-ame-856650-F	GCGCGCGCCTGTCAAAGAATA
piR-ame-856650-Loop	CTCAACTGGTGTCGTGGAGTCGGCAATTCAGTTGAGGGACACCTGCGT
piR-ame-592661-F	GCGCGCGGACTGTAGATCCA
piR-ame-592661-Loop	CTCAACTGGTGTCGTGGAGTCGGCAATTCAGTTGAGACCAGCGACCTA
Universal-R	CTCAACTGGTGTCGTGGAGTCGGCAATTCAGTTGAGACCAGCGACCTA
U6-F	GTTAGGCTTTGACGATTTCG
U6-R	GGCATTTCTCCACCAGGTA
actin-F	TGCCAACACTGTCCTTTCTG
actin-R	AGAATTGACCCACCAATCCA
